# An efficient urine peptidomics workflow identifies chemically defined dietary gluten peptides from patients with celiac disease

**DOI:** 10.1101/2021.03.17.435829

**Authors:** Brad A. Palanski, Nielson Weng, Lichao Zhang, Andrew J. Hilmer, Lalla A. Fall, Kavya Swaminathan, Bana Jabri, Carolina Sousa, Nielsen Q. Fernandez-Becker, Chaitan Khosla, Joshua E. Elias

## Abstract

Celiac disease (CeD) is an autoimmune disorder induced by consuming gluten proteins from wheat, barley, and rye. Glutens resist gastrointestinal proteolysis, resulting in peptides that elicit inflammation in patients with CeD. Despite well-established connections between glutens and CeD, chemically defined, bioavailable peptides produced from dietary proteins have never been identified from humans in an unbiased manner. This is largely attributable to technical challenges, impeding our knowledge of potentially diverse peptide species that encounter the immune system. Here, we developed a novel liquid chromatographic-mass spectrometric workflow for untargeted sequence analysis of the urinary peptidome. We detected 679 distinct dietary peptides, of which ~35% have a CeD-relevant T cell epitope and ~5% are known to stimulate innate immune responses. Remarkably, gluten peptides from patients with CeD qualitatively and quantitatively differ from controls. Our results provide a new foundation for understanding gluten immunogenicity, improving CeD management, and characterizing the dietary and urinary peptidomes.
