## Supplementary material for "An efficient urine peptidomics workflow identifies chemically defined dietary gluten peptides from patients with celiac disease": Dataset S8

### Sheet: Sheet1
Supplementary Dataset 8. Wheat peptide sequences from the clinical study presented in Main Text Figure 5 that were detected exclusively in patients with CeD, ranked by the number of patients in which they appeared (n).
Wheat Peptide Sequence	n
PQQQIPQQHQIPQQPQQFPQQ	5
GQQQQQFPGQQQPFPPQQPYPQPQP	4
PELQQPIPQQPQQPFPLQPQQPFPQQ	4
PTSPQQSGQGQQPGQWQQPGQGQPG	4
EVC(+57.02)KVPIPNPS	3
ILHQQQQQQQQQQQQQQQ	3
PELQQPIPQQPQQPFPLQPQQPFPQ	3
PLQPQQPFPQQPQQPFPQPQLPFPQQ	3
PQLPYPQPQPFPPQQSYPQPQPQYPQPQQPI	3
PQQPPFSQQQLPPFSQQLPPFSQQQQP	3
PQQPPFSQQQLPPFSQQLPPFSQQQQPV	3
PQQPPSSQQQQPFPQQPP	3
PQQPQLPFPQQPQQPFPQPQQP	3
PQQPQLPFPQQPQQPFPQPQQPQ	3
PTSPQQPGQGQQPGQLQQPAQGQQGQ	3
Q(-17.03)QSSC(+57.02)HVM(+15.99)QQQC(+57.02)C(+57.02)Q	3
Q(-17.03)TFPHQPQQQVPQPQQPQQPFLQPQ	3
QLPFPQQPQQPFPQPQQPQQPFPQ	3
QLQPFPQPQPFPPQLPYPQPQ	3
QQQFPGQQQPFPPQQPYPQPQPFPSQQP	3
TQPFPPQQPYPQPQPQYPQPQQPI	3
VQQQQFPGQQQPFPPQQPYPQPQPFPS	3
EQQQFPQQPPQQFPQQQFPIPYPPQQS	2
ETFPQQPPSSQQQQPFPQQPP	2
FLQPQQPFPQQPQQPYPQQPQQPFPQ	2
FLQPQQPFPQQPQQPYPQQPQQPFPQTQQPQ	2
FPHQPQQQVPQPQQPQQP	2
HQPQQQFPQPQQPQQ	2
HQPQQQFPQPQQPQQQ	2
IC(+57.02)HVM(+15.99)QQQC(+57.02)C(+57.02)QQ	2
IC(+57.02)HVMQQQC(+57.02)C(+57.02)Q	2
IILHHQQQQQQQQQQQQQQQQ	2
IILHQQQQQQQQQQQQQQQ	2
IILHQQQQQQQQQQQQQQQQQPSS	2
IIM(+15.99)HQQQQQQQEQQQQLQQQQQQQLHQQ	2
LQPQQPFPQQPQQPFPQPQLPFPQ	2
LQQPQQPFPQPQQQLPQPQQPQ	2
NIQVDPSGQVQWPQQQPFPQPQPFSQQPQQA	2
PHQPQQQVPQPQQPQQP	2
PLQPQQPFPQQPQQPFPQPQLPFPQQS	2
PQLPFPQQPQQPFPQPQQPQQ	2
PQLPFPQQPQQPFPQPQQPQQPFPQ	2
PQQPPQQFPQQQFPIPYPPQQSQEPSPY	2
PQQPPSSQQQQPFPQQPPF	2
PQQPQLPFPQQPQQPFPQP	2
PQQPQLPFPQQPQQPFPQPQQPQQPFPQ	2
PQQQIPQQHQIPQQPQQFPQ	2
PQQQISQQPQQLPQQQQIPQQPQQ	2
PQQSQQPFPQQPHQPQQPYPQQ	2
PRSDC(+57.02)QVM(+15.99)QQQC(+57.02)C(+57.02)QQ	2
PRSDC(+57.02)QVMQQQC(+57.02)C(+57.02)QQ	2
PTSPQESGQGQQPGQWQQPGQGQPG	2
PTSPQQPGQGQQPGQLQQPAQGQQGQQ	2
Q(-17.03)LQPFPQPQPFPPQLPYPQPQ	2
Q(-17.03)LYTTC(+57.02)SQGYGQC(+57.02)QQQPQPQPQPQPQ	2
Q(-17.03)PISQHQQQQQQQQQQQQQQQILQQI	2
Q(-17.03)QPGQGQHPEQGKQPGQGQQG	2
Q(-17.03)QPHQPFPQPQQQFPQPQQP	2
Q(-17.03)QQQPPFSQQPPISQQQQPPFSQQQQPQF	2
Q(-17.03)TFPHQPQQQVPQPQQPQQPF	2
QPQQLPQHQQIPQQPQQFPQQQQ	2
QPQQPFPQTQQPQQPFPQQPQQPFPQQP	2
QQFPGQQQPFPPQQPYPQPQPFPS	2
QQPFPPQQPYPQPQPFPS	2
QQPQQPFPQQPHQPQQPYP	2
QQPQQPFPQQPHQPQQPYPQ	2
QQPQQPYPQQPQQPFPQTQQPQQPFPQS	2
QQQFPGQQQPFPPQQPYPQPQPFPS	2
SQQPQQPFPQPQQQFPQPQQPQQS	2
SQQPQQPIPQQPHQPQQPYP	2
SQQPQQPIPQQPHQPQQPYPQ	2
SQQPQQPIPQQPHQPQQPYPQQQPSGS	2
SQQQQPPFSQQQPPFSQQQQPVIPQQPS	2
SQQQQPPFSQQQPPFSQQQQPVLPQQPS	2
TAVRVSVPQLQPQNPSQQQPQEQVPL	2
TAVRVSVPQLQPQNPSQQQPQEQVPLVQ	2
TFPHQPQQQVPQPQQPQQP	2
TQQPQQPFPQQPQQPFPQTQQPQQPFP	2
VDPSGQVQWPQQQQPFPQPQQP	2
VQEQQFPGQQQPFPPQQPYPQPQPFPSQQP	2
VQQQQFPGQQQPFPPQQPYPQPQPFPSQQP	2
VRVPVPQLQPQNPSQQQPQEQVPL	2
YTTC(+57.02)SQGYGQC(+57.02)QQQPQPQPQPQPQPQ	2
AIILHQQQQQQQQQQQQQQQQPSSQ	1
AIILHQQQQQQQQQQQQQQQQQPSS	1
AIILHQQQQQQQQQQQQQQQQQPSSQ	1
ASVPEVC(+57.02)KVPIPNPS	1
C(+57.02)HVMQQQC(+57.02)C(+57.02)Q	1
ELHTPQEQFPQQQQFPQPQ	1
ELQQPIPQQPQQPFPLQPQQPFPQQPQQPFPQQPQQS	1
EQQFPGQQQPFPPQQPYPQPQPFPSQQPY	1
EQTISQQPQQPIPQQPHQPQQPYPQQQPSGS	1
ERPSQQQPLPPQQT	1
ESGQGQQPGQWQQPGQGQPG	1
FLQPQQPFPQQPQQPYPQQPQQPFP	1
FLQPQQPFPQQPQQPYPQQPQQPFPQTQQP	1
FPPQQPYPQPQPFP	1
FPQSQQPQQPQQPFPQPQ	1
GGC(+57.02)YRLIDIPM(+15.99)SNC(+57.02)FNSGINKIFVMT	1
HAIILHQQQQQQQQQQQQQQQQQPS	1
HAIILHQQQQQQQQQQQQQQQQQPSSQ	1
HQPQQQFPQPQQPQQQFPQPQ	1
HQPQQQFPQPQQPQQQFPQPQQPQQPFPQPQQ	1
HQQQLPQQQFPQQQFPQQQFPQQ	1
HTPQEQFPQQQQFPQPQQ	1
IC(+57.02)HVMQQQC(+57.02)C(+57.02)QQ	1
IFPQPQQTFPHQPQQQFPQPQQPQQQ	1
IHSVVHSIIMQQQQQQQQQQ	1
IHSVVHSIIMQQQQQQQQQQQQ	1
IILHHQQQQQQQQQQQQQQQQPSS	1
IILHHQQQQQQQQQQQQQQQQPSSQ	1
IILHQQQQQQQQQQQQGQHQPSSQ	1
IILHQQQQQQQQQQQQQQQQPS	1
IILHQQQQQQQQQQQQQQQQQ	1
IILHQQQQQQQQQQQQQQQQQP	1
IILHQQQQQQQQQQQQQQQQQQ	1
IILHQQQQQQQQQQQQQQQQQQQPL	1
IILHQQQQQQQQQQQQQQQQQQQQ	1
IILHQQQQQQQQQQQQQQQQQQQQQ	1
IILHQQQQQQQQQQQQQQQQQQQQQQQPSS	1
IIM(+15.99)HQQQQQQQEQKQQLQQQQQQQQQLQ	1
IIM(+15.99)HQQQQQQQEQQQQLQQQQQQQ	1
IIMHQQQQQQQEQQQQLQQQQQQQ	1
IIMHQQQQQQQEQQQQLQQQQQQQLQQQ	1
ILHHQQQQQQQQQQQQQ	1
ILHQQQQQQQQEQHQPSSQ	1
ILHQQQQQQQQQQQQQP	1
ILHQQQQQQQQQQQQQQ	1
ILQPQQPLPQQPQQPFQQPQ	1
IPQQPQQIPQPQQSPEQQQFPQQ	1
ISIAASKM	1
ISQQPQQPFPQQPHQPQQPYP	1
ISQQPQQPFPQQPHQPQQPYPQQQP	1
ISQQPQQPFPQQPHQPQQPYPQQQPY	1
ISQQPQQPFPQQPHQPQQPYPQQQPYGSSL	1
LGQQQPFPPQQPYPQPQPFP	1
LGQQQPFPPQQPYPQPQPFPSQQ	1
LPFPQQPQQPFPQPQQPQQPFPQ	1
LQQPIPQQPQQPFPLQPQQPFPQQ	1
LQQPQQPLPQPQQPQQPFPQQQQPL	1
LQQQQFPQQQPPQQHQFPQQQLPQQ	1
LQQQQFPQQQPPQQHQFPQQQLPQQQ	1
LRDC(+57.02)C(+57.02)QQ	1
NIQVDPSGQVQWPQQQPFPQPQP	1
NM(+15.99)QVDPSGQVQWPQQQPFPQPQQP	1
P[I/L]QPQQPFPQQPQQPFPQP	1
PGQGQQPGQGQQGHC(+57.02)PTSPQ	1
PGQQQPFPPQQPYPQLQPFPSQQP	1
PISPQQPGQGQQSGQGQP	1
PISPQQPGQGQQSGQGQPGYYPTS	1
PISPQQSGQGQQPGQGQQG	1
PLQPQQPFPQPQQPIPQQPQQS	1
PLQPQQPFPQQPQQPFPQPQLPFPQQSEQ	1
PLQPQQPFPQQPQQPFPQPQLPFSQQPE	1
PLQPQQPFPQQPQQPFPQQPQQP	1
PQLPYPQPQPFPPQQS	1
PQLPYPQPQPFPPQQSYPQPQPQYPQPQQP	1
PQLPYPQPQPFPPQQSYPQPQPQYPQPQQPISQQQ	1
PQLPYPQPQPFPPQQSYPQPQPQYPQPQQPISQQQALQ	1
PQPQQPISQQQQQQQQQQ	1
PQQPFPQPQQPQLPFPQQPQQPFPQ	1
PQQPFPQTQQPQQPFPQQPQQPFPQ	1
PQQPFPWQPQQPFPQTQQ	1
PQQPPFSQQQLPPFSQQLPPFSQQQQ	1
PQQPPFSQQQPPFSQQQQQPPFSQQ	1
PQQPPFSQQQPPFSQQQQQPPFSQQQQQPIL	1
PQQPPFSQQQQ	1
PQQPPFSQQQQPPFSQQQQPSSQQPPFPQ	1
PQQPPFSQQQQPPFSQQQQPSSQQPPFPQQ	1
PQQPPFSQQQQPPFSQQQQPSSQQPPFPQQH	1
PQQPPFSQQQQPVL	1
PQQPPFSQQQQQQQQQQQPPFSQQQ	1
PQQPPQQFPQQQFPIPYPPQQ	1
PQQPPQQFPQQQFPIPYPPQQS	1
PQQPPQQFPQQQFPIPYPPQQSEEPSPY	1
PQQPQLPFPQQPQQPFPQPQQPQQPFP	1
PQQPQLPFPQQPQQPFPQPQQPQQQ	1
PQQPQQPFPQTQQPQQPFPQQPQQPFP	1
PQQPYPQPEPQYPQPQQPI	1
PQQQIPQQHQIPQQP	1
PQQQQFPQQQSPQQQQFPQQQFPQQ	1
PQQQQIPQQPQQIPQQQQIPQQPQQ	1
PQSQQPQQPFPQPQQQ	1
PQTQQPQQPFPQPQQ	1
PQTQQPQQPFPQPQQTFPQQ	1
PQTQQPQQPFPQTQQP	1
PRSDC(+57.02)QVM(+15.99)	1
PRSDC(+57.02)QVM(+15.99)QQQC(+57.02)C(+57.02)QQL	1
PRSDC(+57.02)QVMQQQC(+57.02)C(+57.02)QQL	1
PSGQVQWPQQQPFPQPQQP	1
PSQLPYPQPQPFPPQQPYP	1
PTSPQQPGQGQQPGQGQQGH	1
PTSPQQPGQGQQPGQGQQGHC(+57.02)PTSPQ	1
PTSPQQSGQGQQPGHEQQPGQW	1
PTSPQQSGQGQQPGQGQQP	1
PTSPQQSGQGQQSGQGQQG	1
PYSQPQPFRPQQPYPQPQPQY	1
Q(-17.03)EPGQGQQGQIPASQQQPGQGQQGHYPA	1
Q(-17.03)EQQHGQGFNQPQQQQPQQSVQGVSQPQQQQ	1
Q(-17.03)ISQQQQQPPFSQQQQPPFSQQQQSPFSQQQQQPPFL	1
Q(-17.03)LQPFPQPQLPYPQPHLPYPQPQP	1
Q(-17.03)PQQPFPQTQQPQQPFPQS	1
Q(-17.03)QPFPQTQQPQQPFPQQP	1
Q(-17.03)QPHQPFPQPQQQFPQPQQPQ	1
Q(-17.03)QPQQPFPQQPHQPQQPYPQQQPYGSSL	1
Q(-17.03)QQFLGQQQPFPPQQPYPQPQPFPSQQP	1
Q(-17.03)QQM(+15.99)NPC(+57.02)KN	1
Q(-17.03)QQMNPC(+57.02)KN	1
Q(-17.03)SSC(+57.02)HVMQQQC(+57.02)C(+57.02)Q	1
QC(+57.02)C(+57.02)QQLPQIPQ	1
QGQQPGQEQQGQQPGQGQQPGQGQPGYYPTSPQ	1
QLQPFPQPQLPYPQPQLPYPQPQP	1
QPQLFPQPQPFPPQLPYPQPQ	1
QPQLPFPQQPQQPFPQP	1
QPQQLPQHQQIPQQPQ	1
QPQQPFLQPQQPFPQQPQQPFPQ	1
QPQQPFPLQPQQPFPQQPP	1
QQFPLQPQQPFPQPQQPIPQQP	1
QQFPQPQQPQQPFPQPQQPQLPFPQ	1
QQLQYPRQQQPFPPQQPYPQPQPFPSQQP	1
QQPFPLQPQQPFPQQPQQPFPQQP	1
QQPFPQQPHQPQQPYP	1
QQPFPQTQQPQQPFPQQP	1
QQPGQGQQPEQGQQPGQGQQGYYPTSPQQPGQG	1
QQPPFSQQQPPFSQQQQQPPFSQQQQQP[I/L]LP	1
QQPPFSQQQQPPFSQQQQPVLPQQPS	1
QQPPFSQQQQQQQQQQPPFSQQQQPVLP	1
QQPQQPFPQPQQPFPWQPQQPFP	1
QQPQQPFPQPQQPQQPFPQ	1
QQPQQPFPQPQQQLPQPQQPQ	1
QQPQQPFPQQPQQPFP	1
QQPQQPFPQSQQPQQPFPQPQQQ	1
QQPQQPIPQPQQPQQPFPQ	1
QQPQQPLPQPQQPQQPFPQ	1
QQPQQPLPQPQQPQQPFPQQQQP	1
QQQPQPFPQQPPC(+57.02)SQQQQPPLS	1
QQQQFPQQQPPQQHQFPQQQ	1
QQQQPPFSQQPPISQQQQPPFSQQQQPQ	1
QQQQPPFSQQPPISQQQQPPFSQQQQPQF	1
QQSYPQQPYPSHQPFPTPQ	1
QSQQPQQPFPQPQQPQ	1
QSQQPQQPFPQPQQQFPQPQQP	1
QTFPHQPQQQVPQPQQPQQPFLQPQ	1
QTFPQQPQLPFPQQPQQPFPQPQ	1
QTFPQQPQLPFPQQPQQPFPQPQQPQQPFPQ	1
QTQQPQQPFPQSKQPQQPFPQ	1
RSAWEPQHPSSPEHQPTPQPQEHPVPH	1
SAWEPQHPSSPEHQPTPQPQEHPVPH	1
SHQQQPFPQQPYPQQPYPSQQPYPS	1
SIILQQQQQQQQQQQGQS	1
SIILQQQQQQQQQQQQGQ	1
SLQPQQPFSQPQQPFPQQPGQIIPQQPQQP	1
SLQQPGQGQQPGQGQQGHC(+57.02)PTSPQ	1
SQPQQQFPQPQQPQQSFPQQQPPFIQPSLQQ	1
SQQLEQTISQQPQQPIPQQPHQPQQPYPQQQPSGSSL	1
SQQPEQTISQQPQQPFPQQPHQPQQPYPQQQPY	1
SQQPPISQQQQQQQQQQQPF	1
SQQPQQPIPQQPHQPQQPYPQQQPSGSS	1
SQQPQQPIPQQPHQPQQPYPQQQPSGSSL	1
SQQPQQTFPQPQQTFPHQPQQQFPQPQQP	1
SQQPQQTFPQPQQTFPHQPQQQFPQPQQPQQQ	1
SQQPQQTFPQPQQTFPHQPQQQVPQPQQPQQP	1
SQQQQPPFSQQQPPFSQQQQP	1
SQQQQPPFSQQQPPFSQQQQPV[I/L]IPQQPS	1
SQQQQPPFSQQQPPFSQQQQPV[I/L]PQQP	1
SQQQQPPFSQQQPPFSQQQQPVIPQQPSF	1
SQQQQPPFSQQQPPFSQQQQPVLPQQP	1
SQQQQPPFSQQQPPFSQQQQPVLPQQPSF	1
SSC(+57.02)HVM(+15.99)QQQC(+57.02)C(+57.02)Q	1
SSC(+57.02)HVM(+15.99)QQQC(+57.02)C(+57.02)QQLPQIPQ	1
SSQQGSYYPGQASPQQSGQGQQPGQEQQPGQGQQ	1
TAVRVSVPQLQPQNPSQQQPQEQVP	1
TFPQPQQTFPHQPQQQVPQPQQPQQP	1
TQPFPPQQPYPQPQPQYPQPQ	1
TQQPQQPFPQQPQQPFPQTQQPQQPFPQQPQQPFPQ	1
TQQQQPPFSQQPPISQQQQPPF	1
TQQQQPPFSQQPPISQQQQPPFSQQQ	1
VDPSGQVQWPQQQPFPQPQQPFC(+57.02)QQPQ	1
VQEQQFPGQQQPFPPQQPYPQPQPFPS	1
VRVPVPQLQPQNPSQQQPQEQVP	1
VRVPVPQLQPQNPSQQQPQEQVPLVQ	1
VRVPVPQLQPQNPSQQQPQEQVPLVQQ	1
VRVPVPQLQPQNPSQQQPQEQVPLVQQQQ	1
VYYPTSPQQPGQLQQPAQGQQPAQGQQSAQEQQPGQAQQ	1
WEPHHPSSPEQQPTPQPQEQPVPH	1
YAIILHQQQQQQQQQQQQQ	1
YGQC(+57.02)QQQPQPQPQPQPQ	1
YTTC(+57.02)SQGYGQC(+57.02)QQQPQPQPQPQPQ	1
YTTC(+57.02)SQGYGQC(+57.02)QQQPQPQPQPQPQPQM(+15.99)	1
aDetected modifications to amino acids are reported as the mass shift associated with the modification. (-17.03) denotes formation of pyroglutamic acid from glutamine. (+15.99) denotes methionine oxidation, which may occur in vivo or during sample workup and is commonly observed in proteomics experiments (11). (+57.02) denotes cysteine alkylation by iodoacetamide during sample workup. If the UniP…
